# A novel framework to build saliva-based DNA methylation biomarkers: quantifying systemic chronic inflammation as a case study

**DOI:** 10.1101/2023.12.21.572866

**Authors:** Lisa J. Schmunk, Toby P. Call, Daniel L. McCartney, Hira Javaid, Waylon J. Hastings, Vanja Jovicevic, Dragoljub Kojadinović, Natacha Tomkinson, Eliska Zlamalova, Kirsty C. McGee, Jack Sullivan, Archie Campbell, Andrew M McIntosh, Veronika Óvári, Karl Wishart, Christian E. Behrens, Emma Stone, Miloš Gavrilov, Rob Thompson, Hurdle bio-infrastructure team, Thomas Jackson, Janet M. Lord, Thomas M. Stubbs, Riccardo E. Marioni, Daniel E. Martin-Herranz

## Abstract

Accessible and non-invasive biomarkers that measure human ageing processes and the risk of developing age-related disease are paramount in preventative healthcare. In this study, we describe a novel framework to train saliva-based DNA methylation (DNAm) biomarkers that are reproducible and biologically interpretable. By leveraging a reliability dataset with replicates across tissues, we demonstrate that it is possible to transfer knowledge from blood DNAm data to saliva DNAm data using DNAm proxies of blood proteins (EpiScores). We then apply these methods to create a new saliva-based epigenetic clock (InflammAge) that quantifies systemic chronic inflammation (SCI) in humans. Using a large blood DNAm human cohort with linked electronic health records and over 18,000 individuals (Generation Scotland), we demonstrate that InflammAge significantly associates with all-cause mortality, disease outcomes, lifestyle factors and immunosenescence; in many cases outperforming the widely used SCI biomarker C-reactive protein (CRP). We propose that our biomarker discovery framework and InflammAge will be useful to improve our understanding of the molecular mechanisms underpinning human ageing and to assess the impact of gero-protective interventions.
