## Supplementary material for "A novel framework to build saliva-based DNA methylation biomarkers: quantifying systemic chronic inflammation as a case study": Schmunk_et_al_bioRxiv_SupplementaryTables.xlsx

### Sheet: InflammAge_SupplementaryTableS4
Outcome	Disease_Name	Disease_Category	n	n_event	percent_female_cases	mean_age_case	sd_age_case	HR	LCI	UCI	P	local_P	global_P	adjusted_p_values_fdr	Predictor
AF	Atrial Fibrillation	Diseases of the Circulatory System	11723	517	0.497	70.3	9.4	1.11	1.02	1.21	0.017	0.31	0.57	0.0302222	CRP Levels
AF	Atrial Fibrillation	Diseases of the Circulatory System	11723	517	0.497	70.3	9.4	1.07	0.987	1.16	0.099	0.39	0.54	0.140139	InflammAgeAccel
AF	Atrial Fibrillation	Diseases of the Circulatory System	11723	517	0.497	70.3	9.4	1.01	0.932	1.1	0.75	0.33	0.54	0.804878	SkinBloodAgeAccel
agranulocytosis	Agranulocytosis	Haematological/Immunological conditions	13957	96	0.677	60.2	10.2	1.02	0.832	1.24	0.88	0.4	0.27	0.903969	CRP Levels
agranulocytosis	Agranulocytosis	Haematological/Immunological conditions	13957	96	0.677	60.2	10.2	1.45	1.2	1.75	0.00012	0.69	0.27	0.00034623	InflammAgeAccel
agranulocytosis	Agranulocytosis	Haematological/Immunological conditions	13957	96	0.677	60.2	10.2	1.12	0.92	1.37	0.25	0.98	0.27	0.315789	SkinBloodAgeAccel
AKI	Acute Kidney Injury	Diseases of the genitourinary system	12532	289	0.457	72.8	9.89	1.18	1.04	1.33	0.0083	0.81	0.47	0.0161712	CRP Levels
AKI	Acute Kidney Injury	Diseases of the genitourinary system	12532	289	0.457	72.8	9.89	1.2	1.08	1.33	0.00074	0.57	0.43	0.00179229	InflammAgeAccel
AKI	Acute Kidney Injury	Diseases of the genitourinary system	12532	289	0.457	72.8	9.89	1.05	0.945	1.18	0.35	0.2	0.44	0.416216	SkinBloodAgeAccel
alc_problems	Alcohol Misuse	Mental Health Disorders	13490	808	0.533	54.4	12.2	1.01	0.944	1.08	0.74	0.25	0.002	0.799018	CRP Levels
alc_problems	Alcohol Misuse	Mental Health Disorders	13490	808	0.533	54.4	12.2	1.06	0.987	1.13	0.12	0.12	0.002	0.165431	InflammAgeAccel
alc_problems	Alcohol Misuse	Mental Health Disorders	13490	808	0.533	54.4	12.2	0.985	0.92	1.06	0.67	0.22	0.002	0.726407	SkinBloodAgeAccel
anal_fissure	Anal Fissure	Diseases of the Digestive System	11091	114	0.579	45.6	13	1.01	0.848	1.21	0.89	0.67	0.49	0.907181	CRP Levels
anal_fissure	Anal Fissure	Diseases of the Digestive System	11091	114	0.579	45.6	13	1.04	0.864	1.25	0.67	0.029	0.49	0.726407	InflammAgeAccel
anal_fissure	Anal Fissure	Diseases of the Digestive System	11091	114	0.579	45.6	13	0.986	0.814	1.19	0.89	0.98	0.49	0.907181	SkinBloodAgeAccel
aspiration_pneumo	Aspiration Pneumonitis	Diseases of the Respiratory System	12769	80	0.488	71.1	12.5	1.16	0.933	1.44	0.18	0.0034	0.91	0.2376	CRP Levels
aspiration_pneumo	Aspiration Pneumonitis	Diseases of the Respiratory System	12769	80	0.488	71.1	12.5	1.31	1.09	1.57	0.0041	0.83	0.95	0.0083583	InflammAgeAccel
aspiration_pneumo	Aspiration Pneumonitis	Diseases of the Respiratory System	12769	80	0.488	71.1	12.5	1.02	0.831	1.26	0.82	0.85	0.93	0.860755	SkinBloodAgeAccel
b12_def	Vitamin B12 deficiency anaemia	Haematological/Immunological conditions	14860	183	0.705	59.6	13.2	0.977	0.842	1.13	0.75	0.06	0.24	0.804878	CRP Levels
b12_def	Vitamin B12 deficiency anaemia	Haematological/Immunological conditions	14860	183	0.705	59.6	13.2	1.14	0.987	1.31	0.074	0.48	0.24	0.111	InflammAgeAccel
b12_def	Vitamin B12 deficiency anaemia	Haematological/Immunological conditions	14860	183	0.705	59.6	13.2	1	0.866	1.16	0.99	0.45	0.24	0.991879	SkinBloodAgeAccel
bacterial	Bacterial Infection	Infectious Diseases	13532	962	0.561	61.5	14.5	1.1	1.03	1.18	0.0027	0.016	0.28	0.00565714	CRP Levels
bacterial	Bacterial Infection	Infectious Diseases	13532	962	0.561	61.5	14.5	1.11	1.04	1.18	0.0011	0.36	0.28	0.00255859	InflammAgeAccel
bacterial	Bacterial Infection	Infectious Diseases	13532	962	0.561	61.5	14.5	1.01	0.944	1.07	0.87	0.37	0.28	0.895439	SkinBloodAgeAccel
benign_colon	Benign Neoplasm � Colon	Benign Neoplasm/CIN	12362	646	0.489	62.7	8.12	1.07	0.988	1.16	0.096	0.92	0.95	0.137366	CRP Levels
benign_colon	Benign Neoplasm � Colon	Benign Neoplasm/CIN	12362	646	0.489	62.7	8.12	1.15	1.07	1.24	0.0002	0.027	0.93	0.00055288	InflammAgeAccel
benign_colon	Benign Neoplasm � Colon	Benign Neoplasm/CIN	12362	646	0.489	62.7	8.12	1.13	1.04	1.22	0.0022	0.45	0.94	0.00476066	SkinBloodAgeAccel
bronchiectasis	Bronchiectasis	Diseases of the Respiratory System	11923	115	0.591	67.1	8.2	1.25	1.04	1.49	0.016	0.062	0.083	0.0290309	CRP Levels
bronchiectasis	Bronchiectasis	Diseases of the Respiratory System	11923	115	0.591	67.1	8.2	1.28	1.08	1.5	0.004	0.36	0.093	0.00818605	InflammAgeAccel
bronchiectasis	Bronchiectasis	Diseases of the Respiratory System	11923	115	0.591	67.1	8.2	1.05	0.872	1.25	0.63	0.33	0.086	0.694447	SkinBloodAgeAccel
CHD_NOS	Coronary Heart Disease (not otherwise specified)	Diseases of the Circulatory System	11693	559	0.388	65.9	8.16	1.11	1.02	1.21	0.015	0.6	0.12	0.0274048	CRP Levels
CHD_NOS	Coronary Heart Disease (not otherwise specified)	Diseases of the Circulatory System	11693	559	0.388	65.9	8.16	1.07	0.985	1.16	0.11	0.17	0.12	0.154468	InflammAgeAccel
CHD_NOS	Coronary Heart Disease (not otherwise specified)	Diseases of the Circulatory System	11693	559	0.388	65.9	8.16	1.04	0.962	1.13	0.31	0.029	0.12	0.375413	SkinBloodAgeAccel
cholecystitis	Cholecystitis	Diseases of the Digestive System	14313	314	0.704	58.4	12.4	1.09	0.976	1.23	0.12	0.12	0.17	0.165431	CRP Levels
cholecystitis	Cholecystitis	Diseases of the Digestive System	14313	314	0.704	58.4	12.4	1.26	1.13	1.4	2.8e-05	0.42	0.18	0.000100571	InflammAgeAccel
cholecystitis	Cholecystitis	Diseases of the Digestive System	14313	314	0.704	58.4	12.4	1.04	0.927	1.16	0.53	0.75	0.17	0.600515	SkinBloodAgeAccel
cholelithiasis	Cholelithiasis	Diseases of the Digestive System	14228	505	0.739	58.3	12.4	1.15	1.05	1.26	0.0019	0.45	0.24	0.00418	CRP Levels
cholelithiasis	Cholelithiasis	Diseases of the Digestive System	14228	505	0.739	58.3	12.4	1.2	1.11	1.31	2.1e-05	0.34	0.24	7.92e-05	InflammAgeAccel
cholelithiasis	Cholelithiasis	Diseases of the Digestive System	14228	505	0.739	58.3	12.4	1.07	0.978	1.17	0.14	0.51	0.24	0.189538	SkinBloodAgeAccel
cirrhosis	Cirrhosis	Diseases of the Digestive System	14159	66	0.348	59	11.2	1.24	0.971	1.57	0.086	0.97	0.45	0.126133	CRP Levels
cirrhosis	Cirrhosis	Diseases of the Digestive System	14159	66	0.348	59	11.2	1.14	0.896	1.44	0.29	0.8	0.46	0.354444	InflammAgeAccel
cirrhosis	Cirrhosis	Diseases of the Digestive System	14159	66	0.348	59	11.2	1.13	0.89	1.43	0.32	0.67	0.46	0.384	SkinBloodAgeAccel
COPD	Chronic Obstructive Pulmonary Disease	Diseases of the Respiratory System	12668	448	0.614	63.9	9.52	1.31	1.2	1.43	7.3e-09	0.39	0.97	6.88286e-08	CRP Levels
COPD	Chronic Obstructive Pulmonary Disease	Diseases of the Respiratory System	12668	448	0.614	63.9	9.52	1.23	1.13	1.35	4.4e-06	0.2	0.89	2.05593e-05	InflammAgeAccel
COPD	Chronic Obstructive Pulmonary Disease	Diseases of the Respiratory System	12668	448	0.614	63.9	9.52	1.01	0.924	1.11	0.8	0.098	0.91	0.848193	SkinBloodAgeAccel
crohns	Crohns Disease	Diseases of the Digestive System	13346	38	0.5	51.7	10.7	1.61	1.19	2.17	0.0019	0.48	0.23	0.00418	CRP Levels
crohns	Crohns Disease	Diseases of the Digestive System	13346	38	0.5	51.7	10.7	1.38	1.01	1.89	0.041	0.84	0.23	0.0666092	InflammAgeAccel
crohns	Crohns Disease	Diseases of the Digestive System	13346	38	0.5	51.7	10.7	1.09	0.795	1.51	0.58	0.72	0.22	0.651574	SkinBloodAgeAccel
delirium	Delirium	Mental Health Disorders	10967	130	0.562	77.9	8.55	1.1	0.922	1.31	0.29	0.53	0.058	0.354444	CRP Levels
delirium	Delirium	Mental Health Disorders	10967	130	0.562	77.9	8.55	1.16	1	1.35	0.049	0.65	0.055	0.0767715	InflammAgeAccel
delirium	Delirium	Mental Health Disorders	10967	130	0.562	77.9	8.55	1.1	0.949	1.27	0.21	0.12	0.059	0.270439	SkinBloodAgeAccel
depression	Depression	Mental Health Disorders	11985	862	0.666	48.5	13.8	0.992	0.931	1.06	0.82	0.47	0.49	0.860755	CRP Levels
depression	Depression	Mental Health Disorders	11985	862	0.666	48.5	13.8	1.03	0.959	1.1	0.45	0.61	0.49	0.523348	InflammAgeAccel
depression	Depression	Mental Health Disorders	11985	862	0.666	48.5	13.8	0.993	0.927	1.06	0.83	0.33	0.49	0.864379	SkinBloodAgeAccel
diab_eye	Diabetic Eye Disease	Diseases of the Eye	14365	343	0.496	61.5	10.4	1.16	1.04	1.3	0.0099	0.016	0.16	0.0190774	CRP Levels
diab_eye	Diabetic Eye Disease	Diseases of the Eye	14365	343	0.496	61.5	10.4	1.09	0.982	1.21	0.11	0.81	0.16	0.154468	InflammAgeAccel
diab_eye	Diabetic Eye Disease	Diseases of the Eye	14365	343	0.496	61.5	10.4	1.04	0.938	1.15	0.45	0.077	0.15	0.523348	SkinBloodAgeAccel
diabetes	Diabetes Mellitus (check which type or all)	Diseases of the Endocrine System	12981	567	0.471	61.2	9.13	1.27	1.16	1.38	1.3e-07	0.02	0.14	8.68861e-07	CRP Levels
diabetes	Diabetes Mellitus (check which type or all)	Diseases of the Endocrine System	12981	567	0.471	61.2	9.13	1	0.922	1.09	0.98	0.16	0.15	0.9856	InflammAgeAccel
diabetes	Diabetes Mellitus (check which type or all)	Diseases of the Endocrine System	12981	567	0.471	61.2	9.13	1.02	0.938	1.11	0.65	0.64	0.15	0.710559	SkinBloodAgeAccel
digestive	Infection - Digestive System	Infectious Diseases	14613	341	0.619	59.3	14	1.19	1.07	1.32	0.0012	0.4	0.77	0.00275478	CRP Levels
digestive	Infection - Digestive System	Infectious Diseases	14613	341	0.619	59.3	14	1.11	1	1.24	0.047	0.67	0.76	0.0745225	InflammAgeAccel
digestive	Infection - Digestive System	Infectious Diseases	14613	341	0.619	59.3	14	0.958	0.862	1.07	0.43	0.67	0.76	0.502301	SkinBloodAgeAccel
diverticuli	Diverticular Disease	Diseases of the Digestive System	12025	876	0.581	64.1	8.18	1.06	0.989	1.14	0.1	0.49	0.038	0.141176	CRP Levels
diverticuli	Diverticular Disease	Diseases of the Digestive System	12025	876	0.581	64.1	8.18	1.07	1	1.14	0.041	0.13	0.036	0.0666092	InflammAgeAccel
diverticuli	Diverticular Disease	Diseases of the Digestive System	12025	876	0.581	64.1	8.18	1.02	0.957	1.09	0.5	0.38	0.037	0.573913	SkinBloodAgeAccel
ESRD	End Stage Renal Disease	Diseases of the genitourinary system	12412	33	0.545	68	10.6	1.25	0.891	1.76	0.19	0.81	0.44	0.247704	CRP Levels
ESRD	End Stage Renal Disease	Diseases of the genitourinary system	12412	33	0.545	68	10.6	1.2	0.883	1.63	0.24	0.029	0.43	0.303885	InflammAgeAccel
ESRD	End Stage Renal Disease	Diseases of the genitourinary system	12412	33	0.545	68	10.6	0.947	0.677	1.33	0.75	0.55	0.43	0.804878	SkinBloodAgeAccel
fracture_hip	Fracture � Hip	Musculoskeletal conditions	11857	120	0.692	74.6	9.64	1.16	0.976	1.39	0.092	0.11	0.82	0.13236	CRP Levels
fracture_hip	Fracture � Hip	Musculoskeletal conditions	11857	120	0.692	74.6	9.64	0.989	0.834	1.17	0.9	0.96	0.82	0.912092	InflammAgeAccel
fracture_hip	Fracture � Hip	Musculoskeletal conditions	11857	120	0.692	74.6	9.64	1.05	0.894	1.24	0.54	0.87	0.82	0.610535	SkinBloodAgeAccel
gastritis_duodenitis	Gastritis	Diseases of the Digestive System	13419	834	0.614	58.1	12.4	1.13	1.06	1.21	0.0003	0.83	0.78	0.000792	CRP Levels
gastritis_duodenitis	Gastritis	Diseases of the Digestive System	13419	834	0.614	58.1	12.4	1.08	1.01	1.15	0.033	0.42	0.78	0.0560257	InflammAgeAccel
gastritis_duodenitis	Gastritis	Diseases of the Digestive System	13419	834	0.614	58.1	12.4	0.914	0.854	0.977	0.0087	0.49	0.77	0.0168882	SkinBloodAgeAccel
hf	Heart Failure	Diseases of the Circulatory System	12414	317	0.464	70.8	10.3	1.11	0.987	1.24	0.084	0.32	6.4e-05	0.124235	CRP Levels
hf	Heart Failure	Diseases of the Circulatory System	12414	317	0.464	70.8	10.3	1.11	1.01	1.23	0.035	0.88	5.8e-05	0.0582965	InflammAgeAccel
hf	Heart Failure	Diseases of the Circulatory System	12414	317	0.464	70.8	10.3	0.986	0.887	1.1	0.79	0.49	5.5e-05	0.839276	SkinBloodAgeAccel
hypertension	Hypertension	Diseases of the Circulatory System	11281	1499	0.54	60.9	9.42	1	0.953	1.06	0.87	0.0057	0.088	0.895439	CRP Levels
hypertension	Hypertension	Diseases of the Circulatory System	11281	1499	0.54	60.9	9.42	0.986	0.938	1.04	0.6	0.41	0.088	0.669767	InflammAgeAccel
hypertension	Hypertension	Diseases of the Circulatory System	11281	1499	0.54	60.9	9.42	0.986	0.938	1.04	0.58	0.56	0.088	0.651574	SkinBloodAgeAccel
IDA	Iron Deficiency Anaemia	Haematological/Immunological conditions	14457	360	0.689	60.2	14.4	1.23	1.11	1.36	0.00011	0.28	0.15	0.000328136	CRP Levels
IDA	Iron Deficiency Anaemia	Haematological/Immunological conditions	14457	360	0.689	60.2	14.4	1.23	1.11	1.36	5.3e-05	0.47	0.15	0.000178242	InflammAgeAccel
IDA	Iron Deficiency Anaemia	Haematological/Immunological conditions	14457	360	0.689	60.2	14.4	1.06	0.956	1.17	0.27	0.74	0.14	0.335435	SkinBloodAgeAccel
Isch_stroke	Ischaemic Stroke	Diseases of the Circulatory System	12540	187	0.465	70.2	10.1	1.14	0.986	1.31	0.077	0.47	0.82	0.114524	CRP Levels
Isch_stroke	Ischaemic Stroke	Diseases of the Circulatory System	12540	187	0.465	70.2	10.1	0.991	0.863	1.14	0.9	0.49	0.8	0.912092	InflammAgeAccel
Isch_stroke	Ischaemic Stroke	Diseases of the Circulatory System	12540	187	0.465	70.2	10.1	0.916	0.796	1.05	0.22	0.31	0.79	0.281942	SkinBloodAgeAccel
leukaemia	Leukaemia	Cancers	14104	31	0.452	67.1	11.1	1.4	1.01	1.95	0.042	0.27	0.19	0.0678165	CRP Levels
leukaemia	Leukaemia	Cancers	14104	31	0.452	67.1	11.1	1.6	1.25	2.06	0.00023	0.044	0.17	0.000616447	InflammAgeAccel
leukaemia	Leukaemia	Cancers	14104	31	0.452	67.1	11.1	1.42	1.15	1.75	0.0012	0.32	0.16	0.00275478	SkinBloodAgeAccel
liver_alc	Alcoholic Liver Disease	Diseases of the Digestive System	11417	37	0.243	58.6	9.27	1.5	1.1	2.05	0.01	0.74	0.7	0.0191304	CRP Levels
liver_alc	Alcoholic Liver Disease	Diseases of the Digestive System	11417	37	0.243	58.6	9.27	1.2	0.87	1.65	0.27	0.62	0.7	0.335435	InflammAgeAccel
liver_alc	Alcoholic Liver Disease	Diseases of the Digestive System	11417	37	0.243	58.6	9.27	1.08	0.782	1.49	0.64	0.23	0.7	0.702536	SkinBloodAgeAccel
lrti	Infection � Lower Respiratory Tract	Infectious Diseases	14221	769	0.55	66.5	12.2	1.23	1.15	1.32	1.2e-08	0.18	0.18	1.03869e-07	CRP Levels
lrti	Infection � Lower Respiratory Tract	Infectious Diseases	14221	769	0.55	66.5	12.2	1.22	1.14	1.3	1.7e-09	0.35	0.15	1.90979e-08	InflammAgeAccel
lrti	Infection � Lower Respiratory Tract	Infectious Diseases	14221	769	0.55	66.5	12.2	1.07	0.997	1.14	0.059	0.13	0.16	0.0905581	SkinBloodAgeAccel
mycoses	Fungal Infection	Infectious Diseases	13340	68	0.603	63.4	9.44	0.983	0.773	1.25	0.89	0.79	0.94	0.907181	CRP Levels
mycoses	Fungal Infection	Infectious Diseases	13340	68	0.603	63.4	9.44	1.24	0.994	1.55	0.056	0.96	0.95	0.0867097	InflammAgeAccel
mycoses	Fungal Infection	Infectious Diseases	13340	68	0.603	63.4	9.44	1.02	0.805	1.29	0.87	0.87	0.94	0.895439	SkinBloodAgeAccel
myocardial_infarction	Myocardial Infarction	Diseases of the Circulatory System	12304	329	0.34	67	9.28	1.23	1.11	1.37	0.00014	0.47	0.72	0.000399568	CRP Levels
myocardial_infarction	Myocardial Infarction	Diseases of the Circulatory System	12304	329	0.34	67	9.28	1.08	0.975	1.2	0.14	0.38	0.68	0.189538	InflammAgeAccel
myocardial_infarction	Myocardial Infarction	Diseases of the Circulatory System	12304	329	0.34	67	9.28	1.01	0.908	1.12	0.86	0.016	0.68	0.890353	SkinBloodAgeAccel
NHL	Non-Hodgkin�s Lymphoma	Cancers	13645	59	0.644	64.3	9.79	1.09	0.838	1.41	0.53	0.91	0.79	0.600515	CRP Levels
NHL	Non-Hodgkin�s Lymphoma	Cancers	13645	59	0.644	64.3	9.79	1.47	1.2	1.81	0.00021	0.8	0.83	0.0005775	InflammAgeAccel
NHL	Non-Hodgkin�s Lymphoma	Cancers	13645	59	0.644	64.3	9.79	1.27	1.04	1.56	0.017	0.37	0.81	0.0302222	SkinBloodAgeAccel
nonRh_aortic	Non-rheumatic Aortic valve disorder	Diseases of the Circulatory System	12225	129	0.512	71.5	8.85	1.2	1.01	1.43	0.037	0.95	0.46	0.0612414	CRP Levels
nonRh_aortic	Non-rheumatic Aortic valve disorder	Diseases of the Circulatory System	12225	129	0.512	71.5	8.85	1.11	0.948	1.3	0.19	0.56	0.49	0.247704	InflammAgeAccel
nonRh_aortic	Non-rheumatic Aortic valve disorder	Diseases of the Circulatory System	12225	129	0.512	71.5	8.85	1.13	0.965	1.32	0.13	0.19	0.48	0.177824	SkinBloodAgeAccel
nonRh_mitral	Non-rheumatic Mitral valve disorder	Diseases of the Circulatory System	12540	101	0.535	68.4	9.55	1.32	1.09	1.6	0.0039	0.27	0.0063	0.00801245	CRP Levels
nonRh_mitral	Non-rheumatic Mitral valve disorder	Diseases of the Circulatory System	12540	101	0.535	68.4	9.55	1.27	1.06	1.52	0.0083	0.86	0.006	0.0161712	InflammAgeAccel
nonRh_mitral	Non-rheumatic Mitral valve disorder	Diseases of the Circulatory System	12540	101	0.535	68.4	9.55	1.11	0.914	1.34	0.3	0.43	0.0057	0.364138	SkinBloodAgeAccel
obesity	Obesity	Diseases of the Endocrine System	12070	329	0.562	54.3	11.6	1.04	0.927	1.17	0.51	0.36	0.71	0.580345	CRP Levels
obesity	Obesity	Diseases of the Endocrine System	12070	329	0.562	54.3	11.6	1.12	1.01	1.24	0.039	0.78	0.7	0.0639503	InflammAgeAccel
obesity	Obesity	Diseases of the Endocrine System	12070	329	0.562	54.3	11.6	1.03	0.923	1.15	0.59	0.51	0.71	0.661401	SkinBloodAgeAccel
oth_anaemia	Anaemia � other	Haematological/Immunological conditions	14297	487	0.639	62	14.4	1.19	1.09	1.3	0.00012	0.45	0.17	0.00034623	CRP Levels
oth_anaemia	Anaemia � other	Haematological/Immunological conditions	14297	487	0.639	62	14.4	1.26	1.15	1.37	1.5e-07	0.95	0.17	9.9e-07	InflammAgeAccel
oth_anaemia	Anaemia � other	Haematological/Immunological conditions	14297	487	0.639	62	14.4	0.956	0.876	1.04	0.32	0.94	0.16	0.384	SkinBloodAgeAccel
oth_organisms	Infection � Other organisms	Infectious Diseases	13976	1130	0.564	63.3	13.4	1.19	1.12	1.26	1.1e-08	0.018	0.78	9.84407e-08	CRP Levels
oth_organisms	Infection � Other organisms	Infectious Diseases	13976	1130	0.564	63.3	13.4	1.14	1.07	1.2	1e-05	0.68	0.83	4.32787e-05	InflammAgeAccel
oth_organisms	Infection � Other organisms	Infectious Diseases	13976	1130	0.564	63.3	13.4	0.988	0.932	1.05	0.67	0.38	0.83	0.726407	SkinBloodAgeAccel
oth_organs	Infection � Other organs	Infectious Diseases	14517	578	0.574	62	13.6	1.12	1.04	1.22	0.0052	0.00087	0.24	0.0104	CRP Levels
oth_organs	Infection � Other organs	Infectious Diseases	14517	578	0.574	62	13.6	1.16	1.08	1.26	0.00015	0.56	0.25	0.000423529	InflammAgeAccel
oth_organs	Infection � Other organs	Infectious Diseases	14517	578	0.574	62	13.6	1	0.924	1.09	0.96	0.24	0.25	0.967328	SkinBloodAgeAccel
periph_neuro	Peripheral Neuropathy	Neurological conditions	13764	296	0.635	58.1	10.8	1.01	0.902	1.14	0.83	0.76	0.11	0.864379	CRP Levels
periph_neuro	Peripheral Neuropathy	Neurological conditions	13764	296	0.635	58.1	10.8	1.04	0.932	1.17	0.46	0.86	0.11	0.532632	InflammAgeAccel
periph_neuro	Peripheral Neuropathy	Neurological conditions	13764	296	0.635	58.1	10.8	0.928	0.829	1.04	0.19	0.92	0.11	0.247704	SkinBloodAgeAccel
peripheral_arterial_disease	Peripheral Arterial Disease	Diseases of the Circulatory System	12889	170	0.482	65.8	8.17	1.35	1.16	1.56	0.0001	0.25	0.31	0.0003	CRP Levels
peripheral_arterial_disease	Peripheral Arterial Disease	Diseases of the Circulatory System	12889	170	0.482	65.8	8.17	1.24	1.09	1.41	0.0015	0.93	0.28	0.00337021	InflammAgeAccel
peripheral_arterial_disease	Peripheral Arterial Disease	Diseases of the Circulatory System	12889	170	0.482	65.8	8.17	1.01	0.874	1.17	0.89	0.28	0.28	0.907181	SkinBloodAgeAccel
pleural_effusion	Pleural Effusion	Diseases of the Respiratory System	13123	210	0.552	69.2	10.5	1.13	0.983	1.29	0.086	0.47	0.018	0.126133	CRP Levels
pleural_effusion	Pleural Effusion	Diseases of the Respiratory System	13123	210	0.552	69.2	10.5	1.14	1	1.29	0.044	1	0.017	0.0704	InflammAgeAccel
pleural_effusion	Pleural Effusion	Diseases of the Respiratory System	13123	210	0.552	69.2	10.5	1.01	0.891	1.16	0.82	0.022	0.017	0.860755	SkinBloodAgeAccel
pri_lung	Primary Malignancy � Lung	Cancers	11524	132	0.561	68.9	7.88	1.02	0.858	1.21	0.83	0.53	0.44	0.864379	CRP Levels
pri_lung	Primary Malignancy � Lung	Cancers	11524	132	0.561	68.9	7.88	1.08	0.919	1.27	0.35	0.9	0.44	0.416216	InflammAgeAccel
pri_lung	Primary Malignancy � Lung	Cancers	11524	132	0.561	68.9	7.88	1.02	0.86	1.21	0.83	0.055	0.45	0.864379	SkinBloodAgeAccel
pri_other	Primary Malignancy � other	Cancers	13383	126	0.508	64.4	10.2	1	0.837	1.2	1	0.3	0.0039	1	CRP Levels
pri_other	Primary Malignancy � other	Cancers	13383	126	0.508	64.4	10.2	1.25	1.06	1.46	0.0067	0.11	0.004	0.0132494	InflammAgeAccel
pri_other	Primary Malignancy � other	Cancers	13383	126	0.508	64.4	10.2	1.19	1.01	1.39	0.034	0.21	0.0039	0.0569905	SkinBloodAgeAccel
pulm_collapse	Pulmonary Collapse	Diseases of the Respiratory System	12849	57	0.526	62.9	9.4	1.2	0.919	1.56	0.18	0.75	0.025	0.2376	CRP Levels
pulm_collapse	Pulmonary Collapse	Diseases of the Respiratory System	12849	57	0.526	62.9	9.4	1.13	0.876	1.46	0.34	0.32	0.026	0.406154	InflammAgeAccel
pulm_collapse	Pulmonary Collapse	Diseases of the Respiratory System	12849	57	0.526	62.9	9.4	1.23	0.963	1.56	0.098	0.9	0.026	0.139097	SkinBloodAgeAccel
raynauds	Raynauds Disease	Diseases of the Circulatory System	13773	114	0.728	53.2	13.8	1.11	0.928	1.32	0.26	0.61	0.0049	0.325308	CRP Levels
raynauds	Raynauds Disease	Diseases of the Circulatory System	13773	114	0.728	53.2	13.8	1.08	0.899	1.29	0.41	0.66	0.0048	0.481067	InflammAgeAccel
raynauds	Raynauds Disease	Diseases of the Circulatory System	13773	114	0.728	53.2	13.8	0.859	0.718	1.03	0.098	0.45	0.0046	0.139097	SkinBloodAgeAccel
resp_failure	Respiratory Failure	Diseases of the Respiratory System	13015	71	0.62	68.1	9.07	1.49	1.19	1.86	0.00044	0.64	0.081	0.00110629	CRP Levels
resp_failure	Respiratory Failure	Diseases of the Respiratory System	13015	71	0.62	68.1	9.07	1.13	0.912	1.4	0.26	0.66	0.072	0.325308	InflammAgeAccel
resp_failure	Respiratory Failure	Diseases of the Respiratory System	13015	71	0.62	68.1	9.07	1.23	1.01	1.49	0.039	0.39	0.072	0.0639503	SkinBloodAgeAccel
RhA	Rheumatoid Arthritis	Musculoskeletal conditions	14305	112	0.625	60.6	9.87	1.11	0.915	1.34	0.29	0.4	0.33	0.354444	CRP Levels
RhA	Rheumatoid Arthritis	Musculoskeletal conditions	14305	112	0.625	60.6	9.87	1.02	0.852	1.23	0.81	0.84	0.33	0.857074	InflammAgeAccel
RhA	Rheumatoid Arthritis	Musculoskeletal conditions	14305	112	0.625	60.6	9.87	0.924	0.77	1.11	0.4	0.31	0.33	0.470379	SkinBloodAgeAccel
sec_bone	Secondary Malignancy � Bone	Cancers	12509	120	0.483	65.3	9.27	1.32	1.11	1.57	0.0017	0.29	0.99	0.00378734	CRP Levels
sec_bone	Secondary Malignancy � Bone	Cancers	12509	120	0.483	65.3	9.27	1.17	0.989	1.38	0.067	0.69	0.96	0.101364	InflammAgeAccel
sec_bone	Secondary Malignancy � Bone	Cancers	12509	120	0.483	65.3	9.27	1.02	0.854	1.21	0.84	0.89	0.96	0.873071	SkinBloodAgeAccel
sec_brain	Secondary Malignancy � Brain	Cancers	11842	51	0.588	64.2	9.09	1.26	0.965	1.64	0.09	0.83	0.63	0.130549	CRP Levels
sec_brain	Secondary Malignancy � Brain	Cancers	11842	51	0.588	64.2	9.09	1.24	0.962	1.59	0.098	0.38	0.65	0.139097	InflammAgeAccel
sec_brain	Secondary Malignancy � Brain	Cancers	11842	51	0.588	64.2	9.09	0.911	0.692	1.2	0.51	0.39	0.63	0.580345	SkinBloodAgeAccel
sec_lung	Secondary Malignancy � Lung	Cancers	12035	91	0.626	66.7	8.89	1.21	0.98	1.49	0.076	0.15	0.85	0.113356	CRP Levels
sec_lung	Secondary Malignancy � Lung	Cancers	12035	91	0.626	66.7	8.89	1.24	1.02	1.49	0.027	0.89	0.87	0.0459871	InflammAgeAccel
sec_lung	Secondary Malignancy � Lung	Cancers	12035	91	0.626	66.7	8.89	0.948	0.771	1.16	0.61	0.91	0.87	0.676639	SkinBloodAgeAccel
sec_other	Secondary Malignancy � other	Cancers	12148	125	0.632	64.9	9.53	1.04	0.873	1.25	0.64	0.46	0.77	0.702536	CRP Levels
sec_other	Secondary Malignancy � other	Cancers	12148	125	0.632	64.9	9.53	1.19	1.01	1.4	0.042	0.69	0.78	0.0678165	InflammAgeAccel
sec_other	Secondary Malignancy � other	Cancers	12148	125	0.632	64.9	9.53	1.05	0.881	1.25	0.6	0.34	0.77	0.669767	SkinBloodAgeAccel
sec_pulm_htn	Secondary Pulmonary Hypertension	Diseases of the Circulatory System	10301	30	0.533	72.1	8.48	1.94	1.44	2.62	1.6e-05	0.79	0.041	6.21176e-05	CRP Levels
sec_pulm_htn	Secondary Pulmonary Hypertension	Diseases of the Circulatory System	10301	30	0.533	72.1	8.48	1.67	1.33	2.09	9.5e-06	0.97	0.025	4.21513e-05	InflammAgeAccel
sec_pulm_htn	Secondary Pulmonary Hypertension	Diseases of the Circulatory System	10301	30	0.533	72.1	8.48	1.46	1.2	1.76	0.0001	0.13	0.023	0.0003	SkinBloodAgeAccel
sepsis	Sepsis	Infectious Diseases	13538	202	0.485	68.9	10.9	1.36	1.18	1.56	1.1e-05	0.43	0.73	4.6464e-05	CRP Levels
sepsis	Sepsis	Infectious Diseases	13538	202	0.485	68.9	10.9	1.24	1.09	1.41	0.0008	0.36	0.78	0.00192	InflammAgeAccel
sepsis	Sepsis	Infectious Diseases	13538	202	0.485	68.9	10.9	1.09	0.955	1.24	0.2	0.13	0.77	0.259459	SkinBloodAgeAccel
skin	Infection - Skin	Infectious Diseases	14468	280	0.521	59.8	13.6	1.16	1.03	1.3	0.015	0.28	0.4	0.0274048	CRP Levels
skin	Infection - Skin	Infectious Diseases	14468	280	0.521	59.8	13.6	1.06	0.944	1.19	0.32	0.87	0.39	0.384	InflammAgeAccel
skin	Infection - Skin	Infectious Diseases	14468	280	0.521	59.8	13.6	0.962	0.856	1.08	0.51	0.22	0.39	0.580345	SkinBloodAgeAccel
stable_angina	Stable Angina	Diseases of the Circulatory System	11225	363	0.413	66.8	7.71	1.07	0.966	1.19	0.19	0.44	0.41	0.247704	CRP Levels
stable_angina	Stable Angina	Diseases of the Circulatory System	11225	363	0.413	66.8	7.71	1.08	0.98	1.19	0.12	0.8	0.42	0.165431	InflammAgeAccel
stable_angina	Stable Angina	Diseases of the Circulatory System	11225	363	0.413	66.8	7.71	1.08	0.98	1.19	0.12	0.13	0.42	0.165431	SkinBloodAgeAccel
Stroke_NOS	Stroke � not otherwise specified	Diseases of the Circulatory System	13268	305	0.482	67.2	9.9	1.1	0.986	1.24	0.087	0.15	0.25	0.127247	CRP Levels
Stroke_NOS	Stroke � not otherwise specified	Diseases of the Circulatory System	13268	305	0.482	67.2	9.9	0.952	0.854	1.06	0.38	0.59	0.24	0.448859	InflammAgeAccel
Stroke_NOS	Stroke � not otherwise specified	Diseases of the Circulatory System	13268	305	0.482	67.2	9.9	0.997	0.894	1.11	0.95	0.16	0.24	0.959082	SkinBloodAgeAccel
substance_misuse	Substance Misuse	Mental Health Disorders	13017	72	0.556	51	13.7	1.14	0.913	1.43	0.24	0.69	0.07	0.303885	CRP Levels
substance_misuse	Substance Misuse	Mental Health Disorders	13017	72	0.556	51	13.7	1.28	1.02	1.62	0.034	0.25	0.07	0.0569905	InflammAgeAccel
substance_misuse	Substance Misuse	Mental Health Disorders	13017	72	0.556	51	13.7	0.941	0.744	1.19	0.61	0.74	0.069	0.676639	SkinBloodAgeAccel
TIA	Transient Ischaemic Attack	Diseases of the Circulatory System	12680	254	0.5	67	9.63	1.17	1.04	1.33	0.012	0.94	0.74	0.022548	CRP Levels
TIA	Transient Ischaemic Attack	Diseases of the Circulatory System	12680	254	0.5	67	9.63	1.07	0.951	1.21	0.26	0.31	0.72	0.325308	InflammAgeAccel
TIA	Transient Ischaemic Attack	Diseases of the Circulatory System	12680	254	0.5	67	9.63	1.12	1	1.26	0.05	0.67	0.72	0.0781065	SkinBloodAgeAccel
ulcer_peptic	Peptic Ulcer	Diseases of the Digestive System	13578	110	0.591	64	9.43	1.15	0.948	1.39	0.16	0.81	0.44	0.214962	CRP Levels
ulcer_peptic	Peptic Ulcer	Diseases of the Digestive System	13578	110	0.591	64	9.43	1.17	0.979	1.4	0.085	0.032	0.44	0.125363	InflammAgeAccel
ulcer_peptic	Peptic Ulcer	Diseases of the Digestive System	13578	110	0.591	64	9.43	1.09	0.906	1.32	0.36	0.061	0.44	0.427146	SkinBloodAgeAccel
uti	Urinary Tract Infection	Infectious Diseases	14662	529	0.628	66.1	13.3	1.03	0.946	1.13	0.48	0.42	0.09	0.554573	CRP Levels
uti	Urinary Tract Infection	Infectious Diseases	14662	529	0.628	66.1	13.3	1.16	1.07	1.26	0.00026	0.062	0.088	0.000693333	InflammAgeAccel
uti	Urinary Tract Infection	Infectious Diseases	14662	529	0.628	66.1	13.3	1.02	0.938	1.11	0.65	0.00029	0.089	0.710559	SkinBloodAgeAccel
viral	Viral Infection	Infectious Diseases	14436	289	0.585	59.8	14.3	1.11	0.984	1.24	0.092	0.56	0.42	0.13236	CRP Levels
viral	Viral Infection	Infectious Diseases	14436	289	0.585	59.8	14.3	1.07	0.957	1.2	0.23	0.35	0.43	0.292627	InflammAgeAccel
viral	Viral Infection	Infectious Diseases	14436	289	0.585	59.8	14.3	0.975	0.868	1.09	0.66	0.86	0.43	0.72	SkinBloodAgeAccel
vte_ex_pe	Venous thromboembolism (Excl PE)	Diseases of the Circulatory System	13629	113	0.558	65.4	10.4	1.03	0.848	1.25	0.77	0.48	0.11	0.822996	CRP Levels
vte_ex_pe	Venous thromboembolism (Excl PE)	Diseases of the Circulatory System	13629	113	0.558	65.4	10.4	1.08	0.905	1.3	0.38	0.19	0.12	0.448859	InflammAgeAccel
vte_ex_pe	Venous thromboembolism (Excl PE)	Diseases of the Circulatory System	13629	113	0.558	65.4	10.4	1.02	0.85	1.23	0.82	0.4	0.12	0.860755	SkinBloodAgeAccel

### Sheet: InflammAge_SupplementaryTableS5
Comparison	diff	lwr	upr	p.adj	Group
brown_bread_unit_cat.Daily-Never	-0.834851	-1.44727	-0.222431	0.00114649	brown_bread_unit_cat
brown_bread_unit_cat.5-6 days/week-Never	-0.941577	-1.65626	-0.226893	0.00198274	brown_bread_unit_cat
brown_bread_unit_cat.2-4 days/week-Never	-0.814932	-1.45862	-0.171248	0.00358449	brown_bread_unit_cat
brown_bread_unit_cat.Daily-< once per week	-0.609601	-1.13856	-0.0806415	0.0120829	brown_bread_unit_cat
brown_bread_unit_cat.5-6 days/week-< once per week	-0.716327	-1.36093	-0.0717247	0.0181719	brown_bread_unit_cat
brown_bread_unit_cat.2-4 days/week-< once per week	-0.589682	-1.15454	-0.0248204	0.0340694	brown_bread_unit_cat
brown_bread_unit_cat.5-6 days/week-< once per month	-0.805583	-1.6479	0.03673	0.07162	brown_bread_unit_cat
brown_bread_unit_cat.Daily-< once per month	-0.698857	-1.45634	0.0586236	0.0932085	brown_bread_unit_cat
brown_bread_unit_cat.2-4 days/week-< once per month	-0.678938	-1.46191	0.104036	0.139544	brown_bread_unit_cat
brown_bread_unit_cat.1 day/week-Never	-0.638632	-1.41215	0.134886	0.184208	brown_bread_unit_cat
brown_bread_unit_cat.1 day/week-< once per week	-0.413382	-1.12266	0.295892	0.603516	brown_bread_unit_cat
brown_bread_unit_cat.1 day/week-< once per month	-0.502639	-1.39541	0.390137	0.642842	brown_bread_unit_cat
brown_bread_unit_cat.5-6 days/week-1 day/week	-0.302944	-0.975307	0.369419	0.838691	brown_bread_unit_cat
brown_bread_unit_cat.Daily-1 day/week	-0.196219	-0.758677	0.366239	0.947537	brown_bread_unit_cat
brown_bread_unit_cat.< once per week-Never	-0.22525	-0.974763	0.524263	0.97472	brown_bread_unit_cat
brown_bread_unit_cat.2-4 days/week-1 day/week	-0.176299	-0.772645	0.420047	0.976736	brown_bread_unit_cat
brown_bread_unit_cat.5-6 days/week-2-4 days/week	-0.126645	-0.644401	0.39111	0.99135	brown_bread_unit_cat
brown_bread_unit_cat.Daily-5-6 days/week	0.106725	-0.371606	0.585057	0.994739	brown_bread_unit_cat
brown_bread_unit_cat.< once per month-Never	-0.135994	-1.06106	0.789073	0.999498	brown_bread_unit_cat
brown_bread_unit_cat.< once per week-< once per month	-0.0892563	-0.961316	0.782804	0.999939	brown_bread_unit_cat
brown_bread_unit_cat.Daily-2-4 days/week	-0.0199197	-0.383729	0.34389	0.999999	brown_bread_unit_cat
dairy_unit_cat.5-6 days/week-1 day/week	-0.585105	-1.82766	0.657449	0.808255	dairy_unit_cat
dairy_unit_cat.5-6 days/week-< once per month	-1.39355	-4.48065	1.69354	0.837477	dairy_unit_cat
dairy_unit_cat.Daily-< once per month	-1.30166	-4.36004	1.75671	0.872254	dairy_unit_cat
dairy_unit_cat.Daily-1 day/week	-0.49321	-1.6626	0.676175	0.877023	dairy_unit_cat
dairy_unit_cat.2-4 days/week-< once per month	-1.21772	-4.31285	1.87741	0.908952	dairy_unit_cat
dairy_unit_cat.2-4 days/week-1 day/week	-0.409268	-1.67166	0.853123	0.963147	dairy_unit_cat
dairy_unit_cat.5-6 days/week-Never	-0.569224	-2.44536	1.30691	0.97348	dairy_unit_cat
dairy_unit_cat.5-6 days/week-< once per week	-0.481034	-2.21516	1.25309	0.983215	dairy_unit_cat
dairy_unit_cat.< once per week-< once per month	-0.91252	-4.39616	2.57111	0.987556	dairy_unit_cat
dairy_unit_cat.5-6 days/week-2-4 days/week	-0.175837	-0.847628	0.495954	0.987606	dairy_unit_cat
dairy_unit_cat.Daily-Never	-0.47733	-2.30583	1.35117	0.987778	dairy_unit_cat
dairy_unit_cat.1 day/week-< once per month	-0.80845	-4.07532	2.45842	0.990794	dairy_unit_cat
dairy_unit_cat.< once per month-Never	0.82433	-2.73213	4.38079	0.993527	dairy_unit_cat
dairy_unit_cat.Daily-< once per week	-0.38914	-2.07161	1.29333	0.993602	dairy_unit_cat
dairy_unit_cat.2-4 days/week-Never	-0.393388	-2.28272	1.49595	0.996401	dairy_unit_cat
dairy_unit_cat.Daily-5-6 days/week	0.0918944	-0.38259	0.566378	0.997594	dairy_unit_cat
dairy_unit_cat.2-4 days/week-< once per week	-0.305197	-2.05359	1.4432	0.998659	dairy_unit_cat
dairy_unit_cat.Daily-2-4 days/week	-0.0839425	-0.608182	0.440297	0.99918	dairy_unit_cat
dairy_unit_cat.1 day/week-< once per week	0.10407	-1.93297	2.14111	0.999999	dairy_unit_cat
dairy_unit_cat.< once per week-Never	-0.0881902	-2.56316	2.38678	1	dairy_unit_cat
dairy_unit_cat.1 day/week-Never	0.0158801	-2.14334	2.1751	1	dairy_unit_cat
eggs_unit_cat.< once per month-Never	-0.816777	-2.1314	0.497849	0.526216	eggs_unit_cat
eggs_unit_cat.1 day/week-< once per month	0.507517	-0.408563	1.4236	0.660435	eggs_unit_cat
eggs_unit_cat.2-4 days/week-< once per month	0.389253	-0.509469	1.28798	0.862611	eggs_unit_cat
eggs_unit_cat.< once per week-< once per month	0.414985	-0.54429	1.37426	0.863286	eggs_unit_cat
eggs_unit_cat.2-4 days/week-Never	-0.427523	-1.42928	0.574231	0.87078	eggs_unit_cat
eggs_unit_cat.Daily-Never	-0.448411	-1.62633	0.729508	0.92142	eggs_unit_cat
eggs_unit_cat.< once per week-Never	-0.401792	-1.45821	0.654626	0.921743	eggs_unit_cat
eggs_unit_cat.5-6 days/week-< once per month	0.401396	-0.68465	1.48744	0.931318	eggs_unit_cat
eggs_unit_cat.5-6 days/week-Never	-0.41538	-1.58812	0.757355	0.943641	eggs_unit_cat
eggs_unit_cat.2-4 days/week-1 day/week	-0.118264	-0.456605	0.220077	0.947051	eggs_unit_cat
eggs_unit_cat.Daily-< once per month	0.368366	-0.723276	1.46001	0.955242	eggs_unit_cat
eggs_unit_cat.1 day/week-Never	-0.309259	-1.32662	0.708097	0.973223	eggs_unit_cat
eggs_unit_cat.Daily-1 day/week	-0.139152	-0.845165	0.566862	0.997347	eggs_unit_cat
eggs_unit_cat.1 day/week-< once per week	0.0925325	-0.383893	0.568958	0.997555	eggs_unit_cat
eggs_unit_cat.5-6 days/week-1 day/week	-0.106121	-0.803451	0.591209	0.999387	eggs_unit_cat
eggs_unit_cat.Daily-< once per week	-0.046619	-0.807841	0.714603	0.999997	eggs_unit_cat
eggs_unit_cat.2-4 days/week-< once per week	-0.0257315	-0.467862	0.416399	0.999998	eggs_unit_cat
eggs_unit_cat.Daily-5-6 days/week	-0.0330307	-0.948862	0.882801	1	eggs_unit_cat
eggs_unit_cat.Daily-2-4 days/week	-0.0208875	-0.704227	0.662452	1	eggs_unit_cat
eggs_unit_cat.5-6 days/week-< once per week	-0.0135884	-0.766764	0.739587	1	eggs_unit_cat
eggs_unit_cat.5-6 days/week-2-4 days/week	0.0121431	-0.662221	0.686508	1	eggs_unit_cat
fruit_unit_cat.Daily-< once per week	-0.836562	-1.5069	-0.166221	0.0043869	fruit_unit_cat
fruit_unit_cat.Daily-1 day/week	-0.733682	-1.35415	-0.113214	0.0088761	fruit_unit_cat
fruit_unit_cat.5-6 days/week-< once per week	-0.885713	-1.65281	-0.118617	0.011819	fruit_unit_cat
fruit_unit_cat.5-6 days/week-1 day/week	-0.782833	-1.50675	-0.0589133	0.0241644	fruit_unit_cat
fruit_unit_cat.2-4 days/week-< once per week	-0.565161	-1.28047	0.150147	0.22972	fruit_unit_cat
fruit_unit_cat.Daily-2-4 days/week	-0.271401	-0.633746	0.0909445	0.290737	fruit_unit_cat
fruit_unit_cat.5-6 days/week-Never	-0.942692	-2.27164	0.38626	0.357578	fruit_unit_cat
fruit_unit_cat.5-6 days/week-< once per month	-0.878006	-2.12759	0.371574	0.369574	fruit_unit_cat
fruit_unit_cat.Daily-Never	-0.893542	-2.16909	0.382011	0.373416	fruit_unit_cat
fruit_unit_cat.Daily-< once per month	-0.828855	-2.02149	0.363777	0.38349	fruit_unit_cat
fruit_unit_cat.2-4 days/week-1 day/week	-0.462282	-1.13108	0.206516	0.390414	fruit_unit_cat
fruit_unit_cat.5-6 days/week-2-4 days/week	-0.320552	-0.840526	0.199423	0.535903	fruit_unit_cat
fruit_unit_cat.2-4 days/week-Never	-0.622141	-1.92189	0.677607	0.79592	fruit_unit_cat
fruit_unit_cat.2-4 days/week-< once per month	-0.557454	-1.77593	0.66102	0.828608	fruit_unit_cat
fruit_unit_cat.1 day/week-< once per week	-0.10288	-0.977724	0.771965	0.999863	fruit_unit_cat
fruit_unit_cat.1 day/week-Never	-0.159859	-1.55379	1.23407	0.999881	fruit_unit_cat
fruit_unit_cat.Daily-5-6 days/week	0.049151	-0.40699	0.505292	0.999918	fruit_unit_cat
fruit_unit_cat.1 day/week-< once per month	-0.0951726	-1.41364	1.2233	0.999992	fruit_unit_cat
fruit_unit_cat.< once per week-Never	-0.0569796	-1.47381	1.35985	1	fruit_unit_cat
fruit_unit_cat.< once per month-Never	-0.0646865	-1.79108	1.6617	1	fruit_unit_cat
fruit_unit_cat.< once per week-< once per month	0.00770695	-1.33496	1.35037	1	fruit_unit_cat
green_veg_unit_cat.5-6 days/week-Never	-1.08159	-1.99568	-0.167504	0.00880407	green_veg_unit_cat
green_veg_unit_cat.5-6 days/week-< once per week	-0.718911	-1.43359	-0.00422957	0.0475414	green_veg_unit_cat
green_veg_unit_cat.Daily-Never	-0.807057	-1.66969	0.0555726	0.084374	green_veg_unit_cat
green_veg_unit_cat.5-6 days/week-2-4 days/week	-0.416434	-0.883872	0.0510047	0.117926	green_veg_unit_cat
green_veg_unit_cat.2-4 days/week-Never	-0.665157	-1.50901	0.178695	0.232284	green_veg_unit_cat
green_veg_unit_cat.5-6 days/week-1 day/week	-0.448298	-1.02291	0.126311	0.243634	green_veg_unit_cat
green_veg_unit_cat.1 day/week-Never	-0.633293	-1.54091	0.274321	0.378421	green_veg_unit_cat
green_veg_unit_cat.Daily-< once per week	-0.444378	-1.09195	0.203191	0.399662	green_veg_unit_cat
green_veg_unit_cat.< once per month-Never	-0.757491	-2.09767	0.582688	0.638492	green_veg_unit_cat
green_veg_unit_cat.Daily-5-6 days/week	0.274533	-0.226009	0.775076	0.671158	green_veg_unit_cat
green_veg_unit_cat.2-4 days/week-< once per week	-0.302477	-0.924812	0.319858	0.783886	green_veg_unit_cat
green_veg_unit_cat.Daily-2-4 days/week	-0.1419	-0.498375	0.214574	0.904127	green_veg_unit_cat
green_veg_unit_cat.1 day/week-< once per week	-0.270613	-0.976996	0.43577	0.919147	green_veg_unit_cat
green_veg_unit_cat.< once per week-Never	-0.36268	-1.36486	0.639496	0.937686	green_veg_unit_cat
green_veg_unit_cat.Daily-1 day/week	-0.173765	-0.662386	0.314857	0.942568	green_veg_unit_cat
green_veg_unit_cat.< once per week-< once per month	0.394811	-0.818158	1.60778	0.962423	green_veg_unit_cat
green_veg_unit_cat.5-6 days/week-< once per month	-0.3241	-1.46537	0.817168	0.981054	green_veg_unit_cat
green_veg_unit_cat.1 day/week-< once per month	0.124198	-1.01189	1.26029	0.99991	green_veg_unit_cat
green_veg_unit_cat.2-4 days/week-< once per month	0.0923337	-0.993495	1.17816	0.99998	green_veg_unit_cat
green_veg_unit_cat.2-4 days/week-1 day/week	-0.0318643	-0.486514	0.422786	0.999994	green_veg_unit_cat
green_veg_unit_cat.Daily-< once per month	-0.0495667	-1.15005	1.05092	1	green_veg_unit_cat
liver_unit_cat.2-4 days/week-< once per month	1.34506	-0.0184875	2.7086	0.0560395	liver_unit_cat
liver_unit_cat.1 day/week-< once per month	0.65314	-0.0809106	1.38719	0.118874	liver_unit_cat
liver_unit_cat.2-4 days/week-Never	1.12097	-0.229282	2.47122	0.17884	liver_unit_cat
liver_unit_cat.2-4 days/week-< once per week	1.06948	-0.303917	2.44287	0.245736	liver_unit_cat
liver_unit_cat.< once per month-Never	-0.224085	-0.570702	0.122531	0.476038	liver_unit_cat
liver_unit_cat.< once per week-< once per month	0.275581	-0.152398	0.70356	0.481133	liver_unit_cat
liver_unit_cat.1 day/week-Never	0.429054	-0.280001	1.13811	0.558766	liver_unit_cat
liver_unit_cat.1 day/week-< once per week	0.377559	-0.374627	1.12974	0.756873	liver_unit_cat
liver_unit_cat.2-4 days/week-1 day/week	0.691917	-0.80537	2.1892	0.821721	liver_unit_cat
liver_unit_cat.Daily-< once per month	0.658853	-2.36957	3.68727	0.995417	liver_unit_cat
liver_unit_cat.5-6 days/week-< once per month	1.75815	-6.55969	10.076	0.99609	liver_unit_cat
liver_unit_cat.Daily-2-4 days/week	-0.686203	-3.98383	2.61143	0.996413	liver_unit_cat
liver_unit_cat.5-6 days/week-Never	1.53407	-6.78161	9.84975	0.998168	liver_unit_cat
liver_unit_cat.5-6 days/week-< once per week	1.48257	-6.8369	9.80204	0.998493	liver_unit_cat
liver_unit_cat.Daily-Never	0.434768	-2.58769	3.45723	0.999557	liver_unit_cat
liver_unit_cat.< once per week-Never	0.0514958	-0.332036	0.435028	0.999703	liver_unit_cat
liver_unit_cat.5-6 days/week-1 day/week	1.10501	-7.2358	9.44583	0.999725	liver_unit_cat
liver_unit_cat.Daily-< once per week	0.383272	-2.64959	3.41614	0.999791	liver_unit_cat
liver_unit_cat.Daily-5-6 days/week	-1.0993	-9.94247	7.74387	0.99981	liver_unit_cat
liver_unit_cat.5-6 days/week-2-4 days/week	0.413097	-8.0065	8.83269	0.999999	liver_unit_cat
liver_unit_cat.Daily-1 day/week	0.0057137	-3.08523	3.09666	1	liver_unit_cat
oily_fish_unit_cat.2-4 days/week-Never	-0.841415	-1.31933	-0.363498	4.42e-06	oily_fish_unit_cat
oily_fish_unit_cat.1 day/week-Never	-0.618207	-1.03044	-0.205977	0.000199052	oily_fish_unit_cat
oily_fish_unit_cat.< once per week-Never	-0.452494	-0.889353	-0.0156349	0.0366413	oily_fish_unit_cat
oily_fish_unit_cat.2-4 days/week-< once per week	-0.388921	-0.845428	0.0675851	0.154832	oily_fish_unit_cat
oily_fish_unit_cat.2-4 days/week-< once per month	-0.47487	-1.04161	0.0918726	0.170059	oily_fish_unit_cat
oily_fish_unit_cat.Daily-2-4 days/week	1.38541	-0.445911	3.21674	0.278948	oily_fish_unit_cat
oily_fish_unit_cat.< once per month-Never	-0.366545	-0.917585	0.184494	0.439562	oily_fish_unit_cat
oily_fish_unit_cat.Daily-1 day/week	1.16221	-0.653085	2.9775	0.488425	oily_fish_unit_cat
oily_fish_unit_cat.Daily-5-6 days/week	1.88429	-1.09864	4.86722	0.505416	oily_fish_unit_cat
oily_fish_unit_cat.5-6 days/week-Never	-1.34029	-3.7429	1.06232	0.652949	oily_fish_unit_cat
oily_fish_unit_cat.Daily-< once per week	0.996493	-0.824549	2.81753	0.673587	oily_fish_unit_cat
oily_fish_unit_cat.2-4 days/week-1 day/week	-0.223208	-0.656204	0.209788	0.732854	oily_fish_unit_cat
oily_fish_unit_cat.Daily-< once per month	0.910544	-0.94121	2.7623	0.774396	oily_fish_unit_cat
oily_fish_unit_cat.1 day/week-< once per month	-0.251661	-0.764229	0.260906	0.775638	oily_fish_unit_cat
oily_fish_unit_cat.1 day/week-< once per week	-0.165713	-0.552916	0.221491	0.869256	oily_fish_unit_cat
oily_fish_unit_cat.5-6 days/week-< once per month	-0.973746	-3.39559	1.44809	0.899835	oily_fish_unit_cat
oily_fish_unit_cat.5-6 days/week-< once per week	-0.887798	-3.28624	1.51064	0.930836	oily_fish_unit_cat
oily_fish_unit_cat.5-6 days/week-1 day/week	-0.722085	-3.11616	1.67199	0.974257	oily_fish_unit_cat
oily_fish_unit_cat.Daily-Never	0.543999	-1.28253	2.37053	0.975845	oily_fish_unit_cat
oily_fish_unit_cat.5-6 days/week-2-4 days/week	-0.498876	-2.90513	1.90738	0.996486	oily_fish_unit_cat
oily_fish_unit_cat.< once per week-< once per month	-0.0859485	-0.618525	0.446628	0.999142	oily_fish_unit_cat
other_fish_unit_cat.Daily-5-6 days/week	0.991133	-1.1588	3.14107	0.82339	other_fish_unit_cat
other_fish_unit_cat.5-6 days/week-< once per month	-0.706143	-2.44293	1.03064	0.894859	other_fish_unit_cat
other_fish_unit_cat.Daily-Never	0.580076	-0.936036	2.09619	0.91961	other_fish_unit_cat
other_fish_unit_cat.2-4 days/week-< once per month	-0.256341	-0.931181	0.418499	0.922188	other_fish_unit_cat
other_fish_unit_cat.Daily-2-4 days/week	0.54133	-0.894355	1.97702	0.924754	other_fish_unit_cat
other_fish_unit_cat.Daily-< once per week	0.519732	-0.917395	1.95686	0.937882	other_fish_unit_cat
other_fish_unit_cat.Daily-1 day/week	0.5088	-0.911703	1.9293	0.940607	other_fish_unit_cat
other_fish_unit_cat.< once per month-Never	0.295087	-0.537267	1.12744	0.943398	other_fish_unit_cat
other_fish_unit_cat.1 day/week-< once per month	-0.22381	-0.865717	0.418097	0.947675	other_fish_unit_cat
other_fish_unit_cat.< once per week-< once per month	-0.234743	-0.912645	0.443159	0.949352	other_fish_unit_cat
other_fish_unit_cat.5-6 days/week-1 day/week	-0.482333	-2.12409	1.15942	0.977462	other_fish_unit_cat
other_fish_unit_cat.5-6 days/week-< once per week	-0.4714	-2.12756	1.18476	0.980829	other_fish_unit_cat
other_fish_unit_cat.5-6 days/week-2-4 days/week	-0.449802	-2.10471	1.2051	0.9849	other_fish_unit_cat
other_fish_unit_cat.5-6 days/week-Never	-0.411056	-2.1362	1.31409	0.992486	other_fish_unit_cat
other_fish_unit_cat.Daily-< once per month	0.284989	-1.24436	1.81434	0.998061	other_fish_unit_cat
other_fish_unit_cat.1 day/week-Never	0.0712769	-0.538425	0.680979	0.999867	other_fish_unit_cat
other_fish_unit_cat.< once per week-Never	0.060344	-0.587146	0.707834	0.999965	other_fish_unit_cat
other_fish_unit_cat.2-4 days/week-1 day/week	-0.0325308	-0.399045	0.333983	0.999974	other_fish_unit_cat
other_fish_unit_cat.2-4 days/week-Never	0.038746	-0.605538	0.68303	0.999997	other_fish_unit_cat
other_fish_unit_cat.2-4 days/week-< once per week	-0.021598	-0.448024	0.404828	0.999999	other_fish_unit_cat
other_fish_unit_cat.1 day/week-< once per week	0.0109329	-0.361188	0.383054	1	other_fish_unit_cat
other_meat_unit_cat.2-4 days/week-< once per month	1.03052	0.210069	1.85098	0.00401005	other_meat_unit_cat
other_meat_unit_cat.Daily-< once per month	1.14591	0.169557	2.12226	0.00972575	other_meat_unit_cat
other_meat_unit_cat.2-4 days/week-1 day/week	0.39736	0.0327895	0.76193	0.0222922	other_meat_unit_cat
other_meat_unit_cat.5-6 days/week-< once per month	0.762277	-0.168223	1.69278	0.191915	other_meat_unit_cat
other_meat_unit_cat.Daily-1 day/week	0.512743	-0.129928	1.15541	0.21923	other_meat_unit_cat
other_meat_unit_cat.< once per week-< once per month	0.68162	-0.213357	1.5766	0.271098	other_meat_unit_cat
other_meat_unit_cat.2-4 days/week-< once per week	0.348905	-0.114244	0.812053	0.283908	other_meat_unit_cat
other_meat_unit_cat.1 day/week-< once per month	0.633165	-0.215003	1.48133	0.294734	other_meat_unit_cat
other_meat_unit_cat.Daily-< once per week	0.464288	-0.239005	1.16758	0.449288	other_meat_unit_cat
other_meat_unit_cat.Daily-Never	0.5685	-0.318248	1.45525	0.486691	other_meat_unit_cat
other_meat_unit_cat.2-4 days/week-Never	0.453117	-0.258366	1.1646	0.495115	other_meat_unit_cat
other_meat_unit_cat.< once per month-Never	-0.577407	-1.62272	0.467909	0.663607	other_meat_unit_cat
other_meat_unit_cat.Daily-5-6 days/week	0.383631	-0.364345	1.13161	0.737544	other_meat_unit_cat
other_meat_unit_cat.5-6 days/week-2-4 days/week	-0.268248	-0.796786	0.260291	0.747095	other_meat_unit_cat
other_meat_unit_cat.5-6 days/week-1 day/week	0.129112	-0.441498	0.699722	0.994321	other_meat_unit_cat
other_meat_unit_cat.5-6 days/week-Never	0.18487	-0.651128	1.02087	0.994989	other_meat_unit_cat
other_meat_unit_cat.Daily-2-4 days/week	0.115383	-0.490244	0.72101	0.997805	other_meat_unit_cat
other_meat_unit_cat.< once per week-Never	0.104213	-0.692057	0.900483	0.999744	other_meat_unit_cat
other_meat_unit_cat.5-6 days/week-< once per week	0.080657	-0.557458	0.718772	0.999791	other_meat_unit_cat
other_meat_unit_cat.1 day/week-< once per week	-0.0484551	-0.559091	0.462181	0.999961	other_meat_unit_cat
other_meat_unit_cat.1 day/week-Never	0.0557576	-0.687513	0.799028	0.99999	other_meat_unit_cat
other_veg_unit_cat.Daily-2-4 days/week	-0.274015	-0.60433	0.0562995	0.179581	other_veg_unit_cat
other_veg_unit_cat.5-6 days/week-2-4 days/week	-0.335311	-0.755841	0.0852194	0.219869	other_veg_unit_cat
other_veg_unit_cat.5-6 days/week-Never	-1.18957	-2.78959	0.410449	0.299625	other_veg_unit_cat
other_veg_unit_cat.5-6 days/week-1 day/week	-0.565397	-1.32664	0.195846	0.30083	other_veg_unit_cat
other_veg_unit_cat.Daily-Never	-1.12828	-2.70699	0.450435	0.348178	other_veg_unit_cat
other_veg_unit_cat.Daily-1 day/week	-0.504101	-1.21947	0.211267	0.36592	other_veg_unit_cat
other_veg_unit_cat.2-4 days/week-Never	-0.85426	-2.44015	0.731631	0.689926	other_veg_unit_cat
other_veg_unit_cat.5-6 days/week-< once per month	-0.984368	-2.87228	0.903544	0.722115	other_veg_unit_cat
other_veg_unit_cat.Daily-< once per month	-0.923072	-2.79296	0.946814	0.771131	other_veg_unit_cat
other_veg_unit_cat.< once per week-Never	-0.860976	-2.74298	1.02103	0.828642	other_veg_unit_cat
other_veg_unit_cat.1 day/week-Never	-0.624174	-2.3323	1.08395	0.934824	other_veg_unit_cat
other_veg_unit_cat.2-4 days/week-< once per month	-0.649057	-2.52501	1.22689	0.949554	other_veg_unit_cat
other_veg_unit_cat.2-4 days/week-1 day/week	-0.230086	-0.961163	0.500991	0.968159	other_veg_unit_cat
other_veg_unit_cat.< once per week-< once per month	-0.655773	-2.78793	1.47638	0.971605	other_veg_unit_cat
other_veg_unit_cat.5-6 days/week-< once per week	-0.328595	-1.42575	0.768556	0.975154	other_veg_unit_cat
other_veg_unit_cat.Daily-< once per week	-0.267299	-1.33313	0.798535	0.990116	other_veg_unit_cat
other_veg_unit_cat.1 day/week-< once per month	-0.418971	-2.39933	1.56139	0.99607	other_veg_unit_cat
other_veg_unit_cat.1 day/week-< once per week	0.236802	-1.01275	1.48635	0.997869	other_veg_unit_cat
other_veg_unit_cat.Daily-5-6 days/week	0.0612957	-0.331291	0.453882	0.99929	other_veg_unit_cat
other_veg_unit_cat.< once per month-Never	-0.205203	-2.63469	2.22429	0.99998	other_veg_unit_cat
other_veg_unit_cat.2-4 days/week-< once per week	0.00671597	-1.06972	1.08316	1	other_veg_unit_cat
poultry_unit_cat.Daily-Never	0.691394	-0.381572	1.76436	0.480221	poultry_unit_cat
poultry_unit_cat.Daily-2-4 days/week	0.418866	-0.381197	1.21893	0.718195	poultry_unit_cat
poultry_unit_cat.5-6 days/week-Never	0.441488	-0.477228	1.3602	0.792871	poultry_unit_cat
poultry_unit_cat.Daily-1 day/week	0.391489	-0.448058	1.23104	0.815345	poultry_unit_cat
poultry_unit_cat.1 day/week-Never	0.299905	-0.500049	1.09986	0.926688	poultry_unit_cat
poultry_unit_cat.2-4 days/week-Never	0.272528	-0.485883	1.03094	0.939706	poultry_unit_cat
poultry_unit_cat.< once per week-Never	0.340812	-0.641332	1.32296	0.948844	poultry_unit_cat
poultry_unit_cat.Daily-< once per week	0.350581	-0.664072	1.36523	0.949879	poultry_unit_cat
poultry_unit_cat.< once per month-Never	0.467371	-1.10279	2.03753	0.975916	poultry_unit_cat
poultry_unit_cat.5-6 days/week-2-4 days/week	0.168961	-0.408002	0.745923	0.977829	poultry_unit_cat
poultry_unit_cat.Daily-5-6 days/week	0.249905	-0.703485	1.2033	0.987511	poultry_unit_cat
poultry_unit_cat.5-6 days/week-1 day/week	0.141584	-0.488992	0.772159	0.994555	poultry_unit_cat
poultry_unit_cat.Daily-< once per month	0.224023	-1.36667	1.81472	0.999608	poultry_unit_cat
poultry_unit_cat.2-4 days/week-< once per month	-0.194843	-1.59278	1.2031	0.999631	poultry_unit_cat
poultry_unit_cat.5-6 days/week-< once per week	0.100676	-0.74921	0.950562	0.999857	poultry_unit_cat
poultry_unit_cat.1 day/week-< once per month	-0.167466	-1.58837	1.25344	0.999861	poultry_unit_cat
poultry_unit_cat.2-4 days/week-< once per week	-0.0682846	-0.741674	0.605105	0.999942	poultry_unit_cat
poultry_unit_cat.< once per week-< once per month	-0.126558	-1.65746	1.40434	0.999983	poultry_unit_cat
poultry_unit_cat.2-4 days/week-1 day/week	-0.027377	-0.386226	0.331472	0.999989	poultry_unit_cat
poultry_unit_cat.1 day/week-< once per week	-0.0409076	-0.760764	0.678949	0.999998	poultry_unit_cat
poultry_unit_cat.5-6 days/week-< once per month	-0.0258823	-1.51689	1.46512	1	poultry_unit_cat
